# Gene drive-based population suppression in the malaria vector *Anopheles stephensi*

**DOI:** 10.1101/2024.05.24.595689

**Authors:** Xuejiao Xu, Jingheng Chen, You Wang, Yiran Liu, Yongjie Zhang, Jie Yang, Xiaozhen Yang, Zhengbo He, Jackson Champer

## Abstract

Gene drives are alleles that can bias the inheritance of specific traits in target populations for the purpose of modification or suppression. Here, we constructed a homing suppression drive in the major urban malaria vector *Anopheles stephensi* targeting the female-specific exon of *doublesex*, incorporating two gRNAs and a *nanos-*Cas9 promoter to reduce functional resistance and improve female heterozygote fitness. Our result showed that the drive was recessive sterile in both females and males, with various intersex phenotypes in drive homozygotes. Both male and female drive heterozygotes showed only moderate drive conversion, indicating that the *nos* promoter has lower activity in *A. stephensi* than in *Anopheles gambiae*. By amplicon sequencing, we detected a very low level of resistance allele formation. Combination of the homing suppression and a *vasa*-Cas9 line demonstrated a boost in the drive conversion rate of the homing drive to 100%, suggesting the use of similar systems for population suppression in a continuous release strategy with a lower release rate than SIT or fRIDL techniques. This study contributes valuable insights to the development of more efficient and environmentally friendly pest control tools aimed at disrupting disease transmission.
