## Supplemental Data for "Gene drive-based population suppression in the malaria vector *Anopheles stephensi*"

### Sheet: Data Set S1 HSDdsx
Data Set S1 Drive efficiency test of HSDdsx
♀ = female		G = EGFP phenotype		* = grandparent drive carriers were females				Binomial exact test is used for comparison with Mendelian expectation, and Fisher's exact test is used for group comparison: n.s. non-significant, *p<0.05, **p<0.01, ***p<0.001. The alternative analysis means binomial test using a R package.
♂ = male		WT = wild type						SEM = standard error of the mean
D = drive allele		+/+ = wild type		D/+ = drive heterozygote									Drive Inheritance = DsRed offspring / total offspring
													Drive Conversion Rate = 2 * (Drive Inheritance - 0.5)
Female drive cross
Progeny of D/+ females and +/+ males									Totals for all mosquitoes pooled
Batch #	G	WT	Total larvae	Drive Inheritance					Rate	SEM							p-value	Comparison
#1	163	66	229	0.71179					0.72544	0.00752012	Drive Inheritance						<0.0001***	Drive inheritance compared to Mendelian expectation
#2	830	429	1259	0.659253					0.45088	0.0150402	Drive Conversion						0.0222*	Female drive compared to male drive
#3 *	172	95	267	0.644195
#4	646	125	771	0.837873
#5	236	93	329	0.717325					Alternate Analysis (linear regression with binomial model)
#6	408	134	542	0.752768					Rate	SEM
#7	100	25	125	0.8					0.736	0.0263	Drive Inheritance
Total	2555	967	3522	0.72544
Male drive cross
Progeny of D/+ males and +/+ females									Totals for all mosquitoes pooled
Batch #	G	WT	Total larvae	Drive Inheritance					Rate	SEM							p-value	Comparison
#1	526	159	685	0.767883					0.748512	0.00669554	Drive Inheritance						<0.0001***	Drive inheritance compared to Mendelian expectation
#2	365	97	462	0.790043					0.497023	0.0133911	Drive Conversion
#3 *	398	139	537	0.741155
#4	253	67	320	0.790625
#5	129	68	197	0.654822					Alternate Analysis (linear regression with binomial model)
#6	424	188	612	0.69281					Rate	SEM
#7	179	65	244	0.733607					0.746	0.014	Drive Inheritance
#8	869	273	1142	0.760946
Total	3143	1056	4199	0.748512
Intercross
Progeny of D/+ females and D/+ males									Totals for all mosquitoes pooled
Batch #	G	WT	Total larvae	Drive Inheritance					Rate	SEM
#1	111	4	115	0.965217					0.945966	0.00434939	Drive Inheritance
#2 *	548	51	599	0.914858
#3	909	19	928	0.979526
#4	261	16	277	0.942238					Alternate Analysis (linear regression with binomial model)
#5	227	19	246	0.922764					Rate	SEM
#6	409	32	441	0.927438					0.947	0.0103	Drive Inheritance
#7	91	5	96	0.947917
Total	2556	146	2702	0.945966

### Sheet: Data Set S2 female fertility
Data Set S2 Female fertility test of HSDdsx
♀ = female		G = EGFP phenotype																Binomial exact test is used for comparison with Mendelian expectation, and Fisher's exact test is used for group comparison: n.s. non-significant, *p<0.05, **p<0.01, ***p<0.001. The alternative analysis means binomial test using a R package.
♂ = male		WT = wild type																SEM = standard error of the mean
D = drive allele		+/+ = wild type		D/+ = drive heterozygote																			Drive Inheritance = DsRed offspring / total offspring
																							Drive Conversion Rate = 2 * (Drive Inheritance - 0.5)
Female grandparent drive cross
Progeny of D/+ females and +/+ males
Individual #	Eggs	Larvae					Adult												Totals for all mosquitoes pooled
		G	WT	Total larvae	Driva Inheritance	Hatch rate	G♂	G♀	G intersex	WT♂	WT♀	WT intersex	Total adult	Total ♂	Total ♀				Rate	SEM							p-value	Comparison
#1	28	11	12	23	0.478261	0.821429	6	2	0	5	3	0	16	11	5				0.685185	0.044691	Drive Inheritance						0.0001***	Drive inheritance compared to Mendelian expectation
#2	71	13	4	17	0.764706	0.239437	5	6	0	1	1	0	13	6	7				0.37037	0.0893819	Drive Conversion						< 0.0001***	Hatch rate compared to control
#3	56	39	12	51	0.764706	0.910714	15	18	0	5	5	0	43	20	23				0.565445	0.0358675	Hatch rate						0.0012**	Drive inheritance compared to male grandparent drive cross
#4	36	11	6	17	0.647059	0.472222	5	3	0	3	3	0	14	8	6
Total	191	74	34	108	0.685185	0.565445	31	29	0	14	12	0	86	45	41
																			Alternate Analysis (linear regression with binomial model)
																			Rate	SEM
																			0.677	0.0614	Drive Inheritance
																			0.653	0.16	Hatch rate
Male grandparent drive cross
Progeny of D/+ females and +/+ males
Individual #	Eggs	Larvae					Adult												Totals for all mosquitoes pooled								p-value	Comparison
		G	WT	Total larvae	Driva Inheritance	Hatch rate	G♂	G♀	G intersex	WT♂	WT♀	WT intersex	Total adult	Total ♂	Total ♀				Rate	SEM							< 0.0001***	Drive inheritance compared to Mendelian expectation
#1	65	47	12	59	0.79661	0.907692	14	24	0	8	3	0	49	22	27				0.837456	0.0219318	Drive Inheritance						0.0001***	Hatch rate compared to control
#2	76	69	3	72	0.958333	0.947368	35	34	0	2	1	0	72	37	35				0.674912	0.0438635	Drive Conversion
#3	88	82	3	85	0.964706	0.965909	25	25	0	0	2	0	52	25	27				0.740838	0.022419	Hatch rate
#4	67	25	28	53	0.471698	0.791045	8	12	0	4	16	0	40	12	28
#5	86	14	0	14	1	0.162791	10	4	0	0	0	0	14	10	4				Alternate Analysis (linear regression with binomial model)
Total	382	237	46	283	0.837456	0.740838	92	99	0	14	22	0	227	106	121				Rate	SEM
																			0.908	0.064	Drive Inheritance
																			0.841	0.11	Hatch rate
WT control
Progeny of +/+ females and +/+ males																			Totals for all mosquitoes pooled
Individual #	Eggs	Larvae																	Rate	SEM
		G	WT	Total larvae		Hatch rate													0.85755	0.0186555	Hatch rate
#1	41	0	36	36		0.878049
#2	52	0	44	44		0.846154
#3	68	0	59	59		0.867647
#4	88	0	79	79		0.897727													Alternate Analysis (linear regression with binomial model)
#5	48	0	44	44		0.916667													Rate	SEM
#7	54	0	39	39		0.722222													0.86	0.0247	Hatch rate
Total	351	0	301	301		0.85755

### Sheet: Data Set S3 vasa-Cas9
Data Set S3 drive efficiency test of vasa-Cas9
♀ = female		G = EGFP phenotype						Binomial exact test is used for comparison with Mendelian expectation, and Fisher's exact test is used for group comparison: n.s. non-significant, *p<0.05, **p<0.01, ***p<0.001. The alternative analysis means binomial test using a R package.
♂ = male		WT = wild type						SEM = standard error of the mean
													Drive Inheritance = DsRed offspring / total offspring
													Drive Conversion Rate = 2 * (Drive Inheritance - 0.5)
Female drive cross
Progeny of D/+ females and +/+ males									Totals for all moquitoes pooled					p-value	Comparison
Batch #	G	WT	Total larvae	Drive Inheritance					Rate	SEM				0.299 n.s.	Drive inheritance compared to Mendelian expectation
#1	16	19	35	0.457143					0.513166	0.0123688	Drive Inheritance			0.0085**	Female drive compared to male drive
#2	8	11	19	0.421053
#3	90	76	166	0.542169
#4	241	209	450	0.535556					Alternate Analysis (linear regression with binomial model)
#5	221	211	432	0.511574					Rate	SEM
#6	262	269	531	0.493409					0.513	0.0124	Drive Inheritance
Total	838	795	1633	0.513166
Male drive cross
Progeny of D/+ males and +/+ females									Totals for all mosquitoes pooled					p-value	Comparison
Batch #	G	WT	Total larvae	Drive Inheritance					Rate	SEM				0.003**	Drive inheritance compared to Mendelian expectation
#1	148	172	320	0.4625					0.472299	0.00928975	Drive Inheritance
#2	353	379	732	0.48224
#3	26	24	50	0.52
#4	61	63	124	0.491935					Alternate Analysis (linear regression with binomial model)
#5	348	395	743	0.468371					Rate	SEM
#6	271	319	590	0.459322					0.472	0.0093	Drive Inheritance
#7	78	70	148	0.527027
#8	79	102	181	0.436464
Total	1364	1524	2888	0.472299
Intercross
Progeny of D/+ females and D/+ males									Totals for all mosquitoes pooled
Batch #	G	WT	Total larvae	Drive Inheritance					Rate	SEM
#1	809	342	1151	0.702867					0.709913	0.0100033
#2	346	143	489	0.707566
#3	306	112	418	0.732057					Alternate Analysis (linear regression with binomial model)
Total	1461	597	2058	0.709913					Rate	SEM
									0.71	0.01

### Sheet: Data Set S4 combination test
Data Set S4 Combination test of HSDdsx and vasa-Cas9
♀ = female		G = EGFP phenotype		* = grandparent drive carriers were females				Binomial exact test is used for comparison with Mendelian expectation, and Fisher's exact test is used for group comparison: n.s. non-significant, *p<0.05, **p<0.01, ***p<0.001. The alternative analysis means binomial test using a R package.
♂ = male		WT = wild type						SEM = standard error of the mean
D = drive allele		+/+ = wild type		D/+ = drive heterozygote									Drive Inheritance = DsRed offspring / total offspring
													Drive Conversion Rate = 2 * (Drive Inheritance - 0.5)											G0 cross
G0 cross																								Progeny of vasa-Cas9 females and HSDdsx males
Progeny of vasa-Cas9 females and HSDdsx males																								Rate	SEM
Batch #	HSDdsx only	vasa-Cas9 only	vasa-Cas9 + HSDdsx	WT	Total larvae																			0.739865	0.0254994	HSDdsx drive inheritance
#1	117	39	102	38	296																			0.476351	0.0290294	vasa-Cas9 drive inheritance
G0 cross									Adult (partial data *)
Progeny of vasa-Cas9 males and HSDdsx females									HSDdsx only			vasa-Cas9 only			vasa-Cas9+HSDdsx			WT
Batch #	HSDdsx only	vasa-Cas9 only	vasa-Cas9 + HSDdsx	WT	Total larvae				male	intersex	female	male	intersex	female	male	intersex	female	male	intersex	female
#1	36	9	25	0	70																			G0 cross
#2	256	72	257	68	653				15	0	17	2	0	5	16	35	0	9	0	6				Progeny of vasa-Cas9 males and HSDdsx females					Alternate Analysis (linear regression with binomial model)
#3	21	4	28	5	58				5	0	14	3	0	1	12	14	0	2	0	3				Rate	SEM				Rate	SEM
Total	313	85	310	73	781				20	0	31	5	0	6	28	49	0	11	0	9				0.797695	0.0143746	HSDdsx drive inheritance			0.798	0.0144	HSDdsx drive inheritance
									* randomly selected larvae from batch #2 and #3 were phenotyped when eclosed into adults															0.505762	0.0178902	vasa-Cas9 drive inheritance			0.506	0.0179	vasa-Cas9 drive inheritance
G1 male drive cross (pool)									Adult
Progeny of double heterozygous males and +/+ females									HSDdsx only			vasa-Cas9 only			vasa-Cas9+HSDdsx			WT						G1 male drive cross (pool)
Batch #	HSDdsx only	vasa-Cas9 only	vasa-Cas9 + HSDdsx	WT	Total larvae				male	intersex	female	male	intersex	female	male	intersex	female	male	intersex	female				Progeny of double heterozygous males and +/+ females					Alternate Analysis (linear regression with binomial model)							p-value	Comparison
#1	75	0	61	0	136				31	0	30	0	0	0	23	32	0	0	0	0				Rate	SEM				Rate	SEM						<0.0001***	HSDdsx inheritance compared to Mendelian expectation
#2	56	0	49	0	105				30	0	25	0	0	0	19	27	0	0	0	0				1	0	HSDdsx drive inheritance			1	0	HSDdsx drive inheritance					<0.0001***	vasa-Cas9 inheritance compared to Mendelian expectation
#3	168	0	98	0	266				80	0	68	0	0	0	54	42	0	0	0	0				0.42487	0.0177911	vasa-Cas9 drive inheritance			0.427	0.0222	vasa-Cas9 drive inheritance					<0.0001***	HSDdsx compared to vasa-Cas9
Subtotal	299	0	208	0	507				141	0	123	0	0	0	96	101	0	0	0	0
G1 male drive cross (individual from Batch #2 after second bloodfeed)
Progeny of double heterozygous males and +/+ females
Individual #	HSDdsx only	vasa-Cas9 only	vasa-Cas9 + HSDdsx	WT	Total larvae	Eggs	Hatch rate
#2-1	37	0	45	0	82	90	0.911111
#2-2	39	0	30	0	69	70	0.985714
#2-3	50	0	33	0	83	83	1
#2-4	19	0	12	0	31	32	0.96875
Subtotal	145	0	120	0	265	275	0.963636
Pool result	HSDdsx only	vasa-Cas9 only	vasa-Cas9 + HSDdsx	WT	Total larvae
Total	444	0	328	0	772
